# Nicotinamide provides neuroprotection in glaucoma by protecting against mitochondrial and metabolic dysfunction

**DOI:** 10.1101/2020.10.21.348250

**Authors:** James R Tribble, Amin Otmani, Shanshan Sun, Sevannah A Ellis, Gloria Cimaglia, Rupali Vohra, Melissa Jöe, Emma Lardner, Abinaya P Venkataraman, Alberto Domínguez-Vicent, Eirini Kokkali, Seungsoo Rho, Gauti Jóhannesson, Robert W Burgess, Peter G Fuerst, Rune Brautaset, Miriam Kolko, James E Morgan, Jonathan G Crowston, Marcela Votruba, Pete A Williams

**Author notes:** To whom correspondence should be addressed: Pete A Williams; Department of Clinical Neuroscience, Division of Eye and Vision, St. Erik Eye Hospital, Karolinska Institutet, Stockholm, Sweden.

## Abstract

Nicotinamide adenine dinucleotide (NAD) is a REDOX cofactor and metabolite essential for neuronal survival. Glaucoma is a common neurodegenerative disease in which neuronal levels of NAD decline. Repleting NAD via dietary supplementation of nicotinamide (a precursor to NAD) is effective in preventing retinal ganglion cell neurodegeneration in mouse models. Supporting this, short-term oral nicotinamide treatment in human glaucoma patients provides a recovery of retinal ganglion cell function implying a protection of visual function. Despite this, the mechanism of neuroprotection and full effects of nicotinamide on retinal ganglion cells is unclear. Glaucoma is a complex neurodegenerative disease in which a mix of healthy, stressed, and degenerating retinal ganglion cells co-exist, and in which retinal ganglion cells display compartmentalized degeneration across their visual trajectory. Therefore, we assess the effects of nicotinamide on retinal ganglion cells in normal physiological conditions and across a range of glaucoma relevant insults. We confirm neuroprotection afforded by nicotinamide in rodent models which represent isolated ocular hypertensive, axon degenerative, and mitochondrial degenerative insults. We define a small molecular weight metabolome for the retina, optic nerve, and superior colliculus which demonstrates that ocular hypertension induces widespread metabolic disruption that can be prevented by nicotinamide. Nicotinamide provides these neuroprotective effects by increasing oxidative phosphorylation, buffering and preventing metabolic stress, and increasing mitochondrial size and motility whilst simultaneously dampening action potential firing frequency. These data support continued determination of the utility of long-term NAM treatment as a neuroprotective therapy for human glaucoma.

**One Sentence Summary:** The NAD precursor nicotinamide has a potent neuroprotective effect in the retina and optic nerve, targeting neuronal function, metabolism, and mitochondrial function.
