## Supplementary Table 3 for "Nicotinamide provides neuroprotection in glaucoma by protecting against mitochondrial and metabolic dysfunction"

### Sheet: Sheet1
Retina
NT vs NT-NAM	KEGG									NT vs OHT	KEGG									NT-NAM vs OHT-NAM	KEGG									OHT vs OHT-NAM	KEGG									NT vs OHT-NAM	KEGG
Pathway Name	Total Compounds in Pathway	Hits	p	-log10(p)	Holm adjusted p	FDR	Impact			Pathway Name	Total Compounds in Pathway	Hits	p	-log10(p)	Holm adjusted p	FDR	Impact			Pathway Name	Total Compounds in Pathway	Hits	p	-log10(p)	Holm adjusted p	FDR	Impact			Pathway Name	Total Compounds in Pathway	Hits	p	-log10(p)	Holm adjusted p	FDR	Impact			Pathway Name	Total Compounds in Pathway	Hits	p	-log10(p)	Holm adjusted p	FDR	Impact
Valine, leucine and isoleucine biosynthesis	8	2	8.1093e-10	20.933	3.6492e-08	3.6492e-08	0			Valine, leucine and isoleucine biosynthesis	8	2	7.0548e-07	14.164	3.1747e-05	1.591e-05	0			Nicotinate and nicotinamide metabolism	15	3	0.012819	4.3569	0.57684	0.27154	0.42895			Aminoacyl-tRNA biosynthesis	48	15	6.9426e-07	14.18	3.1242e-05	2.6381e-05	0			Valine, leucine and isoleucine biosynthesis	8	2	7.0548e-07	14.164	3.1747e-05	1.591e-05	0
Aminoacyl-tRNA biosynthesis	48	15	1.8075e-09	20.131	7.9528e-08	4.0668e-08	0			Aminoacyl-tRNA biosynthesis	48	15	7.0711e-07	14.162	3.1747e-05	1.591e-05	0			Folate biosynthesis	27	1	0.051478	2.9666	1	0.27154	0.08974			Valine, leucine and isoleucine biosynthesis	8	2	1.1725e-06	13.656	5.159e-05	2.6381e-05	0			Aminoacyl-tRNA biosynthesis	48	15	7.0711e-07	14.162	3.1747e-05	1.591e-05	0
Ether lipid metabolism	20	1	1.5396e-05	11.081	0.00066201	0.00017321	0			Arginine biosynthesis	14	8	0.00034791	7.9636	0.01496	0.0029142	0.42132			Pantothenate and CoA biosynthesis	19	2	0.052328	2.9502	1	0.27154	0			Phenylalanine, tyrosine and tryptophan biosynthesis	4	2	0.00088416	7.0309	0.038019	0.0099468	1			Arginine biosynthesis	14	8	0.00034791	7.9636	0.01496	0.0029142	0.42132
Glycerophospholipid metabolism	36	2	1.5396e-05	11.081	0.00066201	0.00017321	0.07237			Butanoate metabolism	15	3	0.00040797	7.8043	0.017135	0.0029142	0			Purine metabolism	66	8	0.052754	2.9421	1	0.27154	0.20292			Phenylalanine metabolism	12	2	0.00088416	7.0309	0.038019	0.0099468	0.35714			Butanoate metabolism	15	3	0.00040797	7.8043	0.017135	0.0029142	0
Nicotinate and nicotinamide metabolism	15	3	0.0011367	6.7796	0.046604	0.01023	0.42895			Histidine metabolism	16	3	0.00049877	7.6034	0.02045	0.0029142	0.22131			Pyrimidine metabolism	39	3	0.054645	2.9069	1	0.27154	0.02165			Tryptophan metabolism	41	1	0.00126	6.6767	0.051659	0.01134	0.14305			Histidine metabolism	16	3	0.00049877	7.6034	0.02045	0.0029142	0.22131
Glycerolipid metabolism	16	1	0.0024681	6.0043	0.098724	0.015866	0.09346			Nitrogen metabolism	6	2	0.00052445	7.5532	0.020978	0.0029142	0			Arginine biosynthesis	14	8	0.057345	2.8587	1	0.27154	0.42132			Lysine degradation	25	3	0.0027119	5.9101	0.10848	0.02034	0.14085			Nitrogen metabolism	6	2	0.00052445	7.5532	0.020978	0.0029142	0
Pentose phosphate pathway	21	1	0.0024681	6.0043	0.098724	0.015866	0			D-Glutamine and D-glutamate metabolism	6	3	0.00057231	7.4658	0.02232	0.0029142	0.5			beta-Alanine metabolism	21	2	0.063569	2.7556	1	0.27154	0			Ubiquinone and other terpenoid-quinone biosynthesis	9	1	0.0089033	4.7213	0.34723	0.057236	0			D-Glutamine and D-glutamate metabolism	6	3	0.00057231	7.4658	0.02232	0.0029142	0.5
Arginine biosynthesis	14	8	0.0042949	5.4503	0.16321	0.024159	0.42132			Porphyrin and chlorophyll metabolism	30	2	0.0005797	7.453	0.02232	0.0029142	0			Histidine metabolism	16	3	0.066393	2.7122	1	0.27154	0.22131			Arginine biosynthesis	14	8	0.042161	3.1663	1	0.23715	0.42132			Porphyrin and chlorophyll metabolism	30	2	0.0005797	7.453	0.02232	0.0029142	0
Cysteine and methionine metabolism	33	5	0.020717	3.8768	0.76653	0.10358	0.24217			Glutathione metabolism	28	4	0.00058284	7.4476	0.02232	0.0029142	0.1388			Butanoate metabolism	15	3	0.076415	2.5716	1	0.27154	0			Glycine, serine and threonine metabolism	34	6	0.053944	2.9198	1	0.26972	0.31772			Glutathione metabolism	28	4	0.00058284	7.4476	0.02232	0.0029142	0.1388
Glycine, serine and threonine metabolism	34	6	0.084201	2.4745	1	0.31732	0.31772			Ether lipid metabolism	20	1	0.0042604	5.4584	0.15338	0.01743	0			D-Glutamine and D-glutamate metabolism	6	3	0.078051	2.5504	1	0.27154	0.5			Pyrimidine metabolism	39	3	0.07557	2.5827	1	0.29933	0.02165			Ether lipid metabolism	20	1	0.0042604	5.4584	0.15338	0.01743	0
Butanoate metabolism	15	3	0.10288	2.2742	1	0.31732	0			Glycerophospholipid metabolism	36	2	0.0042605	5.4584	0.15338	0.01743	0.07237			Porphyrin and chlorophyll metabolism	30	2	0.078827	2.5405	1	0.27154	0			Primary bile acid biosynthesis	46	2	0.077163	2.5618	1	0.29933	0.04478			Glycerophospholipid metabolism	36	2	0.0042605	5.4584	0.15338	0.01743	0.07237
D-Glutamine and D-glutamate metabolism	6	3	0.10595	2.2448	1	0.31732	0.5			Glycerolipid metabolism	16	1	0.0052352	5.2524	0.178	0.018122	0.09346			Glutathione metabolism	28	4	0.079116	2.5368	1	0.27154	0.1388			Arginine and proline metabolism	38	5	0.082156	2.4991	1	0.29933	0.15598			Glycerolipid metabolism	16	1	0.0052352	5.2524	0.178	0.018122	0.09346
Nitrogen metabolism	6	2	0.10751	2.2302	1	0.31732	0			Pentose phosphate pathway	21	1	0.0052352	5.2524	0.178	0.018122	0			Nitrogen metabolism	6	2	0.079947	2.5264	1	0.27154	0			Taurine and hypotaurine metabolism	8	3	0.086474	2.4479	1	0.29933	0.71428			Pentose phosphate pathway	21	1	0.0052352	5.2524	0.178	0.018122	0
Porphyrin and chlorophyll metabolism	30	2	0.10873	2.2189	1	0.31732	0			Glyoxylate and dicarboxylate metabolism	32	6	0.0065597	5.0268	0.20991	0.021085	0.209			Glyoxylate and dicarboxylate metabolism	32	6	0.091607	2.3902	1	0.27154	0.209			Sphingolipid metabolism	21	1	0.10167	2.2861	1	0.31753	0.0142			Glyoxylate and dicarboxylate metabolism	32	6	0.0065597	5.0268	0.20991	0.021085	0.209
Glutathione metabolism	28	4	0.1092	2.2146	1	0.31732	0.1388			Alanine, aspartate and glutamate metabolism	28	9	0.0078254	4.8504	0.24259	0.023476	0.67629			Biotin metabolism	10	1	0.09717	2.3313	1	0.27154	0			Purine metabolism	66	8	0.10584	2.2458	1	0.31753	0.20292			Alanine, aspartate and glutamate metabolism	28	9	0.0078254	4.8504	0.24259	0.023476	0.67629
Histidine metabolism	16	3	0.11844	2.1333	1	0.31732	0.22131			Glycine, serine and threonine metabolism	34	6	0.021125	3.8573	0.63376	0.056196	0.31772			Lysine degradation	25	3	0.10418	2.2616	1	0.27154	0.14085			Cysteine and methionine metabolism	33	5	0.14592	1.9247	1	0.4104	0.24217			Glycine, serine and threonine metabolism	34	6	0.021125	3.8573	0.63376	0.056196	0.31772
Valine, leucine and isoleucine degradation	40	1	0.11988	2.1213	1	0.31732	0			Nicotinate and nicotinamide metabolism	15	3	0.02123	3.8524	0.63376	0.056196	0.42895			Biosynthesis of unsaturated fatty acids	36	2	0.11417	2.17	1	0.27154	0			Alanine, aspartate and glutamate metabolism	28	9	0.1595	1.8357	1	0.4222	0.67629			Nicotinate and nicotinamide metabolism	15	3	0.02123	3.8524	0.63376	0.056196	0.42895
Ubiquinone and other terpenoid-quinone biosynthesis	9	1	0.16966	1.7739	1	0.42416	0			Pyrimidine metabolism	39	3	0.030966	3.4749	0.86704	0.075738	0.02165			Arachidonic acid metabolism	36	1	0.11421	2.1697	1	0.27154	0.33292			Citrate cycle (TCA cycle)	20	5	0.17352	1.7515	1	0.42519	0.28526			Pyrimidine metabolism	39	3	0.030966	3.4749	0.86704	0.075738	0.02165
Propanoate metabolism	23	1	0.1829	1.6988	1	0.43319	0			Arginine and proline metabolism	38	5	0.033399	3.3992	0.90176	0.075738	0.15598			Alanine, aspartate and glutamate metabolism	28	9	0.11594	2.1547	1	0.27154	0.67629			Biotin metabolism	10	1	0.17952	1.7174	1	0.42519	0			Arginine and proline metabolism	38	5	0.033399	3.3992	0.90176	0.075738	0.15598
Arginine and proline metabolism	38	5	0.2067	1.5765	1	0.44347	0.15598			Taurine and hypotaurine metabolism	8	3	0.033662	3.3914	0.90176	0.075738	0.71428			Phenylalanine, tyrosine and tryptophan biosynthesis	4	2	0.13165	2.0276	1	0.27154	1			Valine, leucine and isoleucine degradation	40	1	0.19143	1.6532	1	0.43072	0			Taurine and hypotaurine metabolism	8	3	0.033662	3.3914	0.90176	0.075738	0.71428
Taurine and hypotaurine metabolism	8	3	0.21355	1.5439	1	0.44347	0.71428			Pantothenate and CoA biosynthesis	19	2	0.04542	3.0918	1	0.097328	0			Phenylalanine metabolism	12	2	0.13165	2.0276	1	0.27154	0.35714			Pyruvate metabolism	22	4	0.22727	1.4816	1	0.43659	0.29238			Pantothenate and CoA biosynthesis	19	2	0.04542	3.0918	1	0.097328	0
Fatty acid degradation	39	1	0.21681	1.5287	1	0.44347	0			beta-Alanine metabolism	21	2	0.048437	3.0275	1	0.099076	0			Aminoacyl-tRNA biosynthesis	48	15	0.13275	2.0193	1	0.27154	0			Tyrosine metabolism	42	4	0.2293	1.4727	1	0.43659	0.29407			beta-Alanine metabolism	21	2	0.048437	3.0275	1	0.099076	0
Alanine, aspartate and glutamate metabolism	28	9	0.22782	1.4792	1	0.44574	0.67629			Biotin metabolism	10	1	0.051414	2.9679	1	0.10059	0			Arginine and proline metabolism	38	5	0.15981	1.8338	1	0.29217	0.15598			Glycolysis / Gluconeogenesis	26	2	0.2323	1.4597	1	0.43659	0.10044			Biotin metabolism	10	1	0.051414	2.9679	1	0.10059	0
Glyoxylate and dicarboxylate metabolism	32	6	0.25391	1.3708	1	0.47609	0.209			Ubiquinone and other terpenoid-quinone biosynthesis	9	1	0.062351	2.775	1	0.11691	0			Glycine, serine and threonine metabolism	34	6	0.16149	1.8233	1	0.29217	0.31772			Propanoate metabolism	23	1	0.23804	1.4353	1	0.43659	0			Ubiquinone and other terpenoid-quinone biosynthesis	9	1	0.062351	2.775	1	0.11691	0
Sphingolipid metabolism	21	1	0.27124	1.3047	1	0.48824	0.0142			Cysteine and methionine metabolism	33	5	0.098722	2.3154	1	0.1777	0.24217			Taurine and hypotaurine metabolism	8	3	0.16491	1.8024	1	0.29217	0.71428			Glycerolipid metabolism	16	1	0.25225	1.3773	1	0.43659	0.09346			Cysteine and methionine metabolism	33	5	0.098722	2.3154	1	0.1777	0.24217
Fatty acid biosynthesis	47	1	0.28624	1.2509	1	0.49542	0			Fatty acid degradation	39	1	0.11011	2.2063	1	0.19057	0			Valine, leucine and isoleucine biosynthesis	8	2	0.16881	1.779	1	0.29217	0			Pentose phosphate pathway	21	1	0.25225	1.3773	1	0.43659	0			Fatty acid degradation	39	1	0.11011	2.2063	1	0.19057	0
Lysine degradation	25	3	0.31046	1.1697	1	0.51743	0.14085			Purine metabolism	66	8	0.11729	2.1431	1	0.19548	0.20292			Citrate cycle (TCA cycle)	20	5	0.19298	1.6452	1	0.30788	0.28526			Nicotinate and nicotinamide metabolism	15	3	0.27604	1.2872	1	0.46006	0.42895			Purine metabolism	66	8	0.11729	2.1431	1	0.19548	0.20292
Pyrimidine metabolism	39	3	0.40201	0.91128	1	0.64609	0.02165			Propanoate metabolism	23	1	0.12351	2.0914	1	0.1985	0			Tyrosine metabolism	42	4	0.20096	1.6047	1	0.30788	0.29407			Glycerophospholipid metabolism	36	2	0.34218	1.0724	1	0.53098	0.07237			Propanoate metabolism	23	1	0.12351	2.0914	1	0.1985	0
Citrate cycle (TCA cycle)	20	5	0.43793	0.8257	1	0.6495	0.28526			Folate biosynthesis	27	1	0.1336	2.0129	1	0.20731	0.08974			Glycolysis / Gluconeogenesis	26	2	0.20317	1.5937	1	0.30788	0.10044			Ether lipid metabolism	20	1	0.34218	1.0724	1	0.53098	0			Folate biosynthesis	27	1	0.1336	2.0129	1	0.20731	0.08974
Tyrosine metabolism	42	4	0.45175	0.79462	1	0.6495	0.29407			Sphingolipid metabolism	21	1	0.1951	1.6343	1	0.27937	0.0142			Tryptophan metabolism	41	1	0.20525	1.5835	1	0.30788	0.14305			Glyoxylate and dicarboxylate metabolism	32	6	0.35522	1.035	1	0.53133	0.209			Sphingolipid metabolism	21	1	0.1951	1.6343	1	0.27937	0.0142
Glycolysis / Gluconeogenesis	26	2	0.45238	0.79324	1	0.6495	0.10044			Valine, leucine and isoleucine degradation	40	1	0.19806	1.6192	1	0.27937	0			Pyruvate metabolism	22	4	0.21308	1.5461	1	0.30932	0.29238			Butanoate metabolism	15	3	0.36603	1.0051	1	0.53133	0			Valine, leucine and isoleucine degradation	40	1	0.19806	1.6192	1	0.27937	0
Pyruvate metabolism	22	4	0.46186	0.77248	1	0.6495	0.29238			Phenylalanine, tyrosine and tryptophan biosynthesis	4	2	0.21191	1.5516	1	0.27937	1			Cysteine and methionine metabolism	33	5	0.28825	1.2439	1	0.39454	0.24217			D-Glutamine and D-glutamate metabolism	6	3	0.38169	0.96314	1	0.53676	0.5			Phenylalanine, tyrosine and tryptophan biosynthesis	4	2	0.21191	1.5516	1	0.27937	1
beta-Alanine metabolism	21	2	0.63724	0.45061	1	0.8652	0			Phenylalanine metabolism	12	2	0.21191	1.5516	1	0.27937	0.35714			Propanoate metabolism	23	1	0.29462	1.2221	1	0.39454	0			Fatty acid degradation	39	1	0.40513	0.90355	1	0.54325	0			Phenylalanine metabolism	12	2	0.21191	1.5516	1	0.27937	0.35714
Biotin metabolism	10	1	0.65486	0.42334	1	0.8652	0			Arachidonic acid metabolism	36	1	0.21728	1.5266	1	0.27937	0.33292			Linoleic acid metabolism	5	1	0.29809	1.2103	1	0.39454	1			beta-Alanine metabolism	21	2	0.41046	0.89048	1	0.54325	0			Arachidonic acid metabolism	36	1	0.21728	1.5266	1	0.27937	0.33292
Purine metabolism	66	8	0.67372	0.39495	1	0.8652	0.20292			Biosynthesis of unsaturated fatty acids	36	2	0.21729	1.5265	1	0.27937	0			Glycerolipid metabolism	16	1	0.35385	1.0389	1	0.44231	0.09346			Pantothenate and CoA biosynthesis	19	2	0.56051	0.57891	1	0.70413	0			Biosynthesis of unsaturated fatty acids	36	2	0.21729	1.5265	1	0.27937	0
Pantothenate and CoA biosynthesis	19	2	0.7058	0.34843	1	0.8652	0			Tryptophan metabolism	41	1	0.28263	1.2636	1	0.35328	0.14305			Pentose phosphate pathway	21	1	0.35385	1.0389	1	0.44231	0			Porphyrin and chlorophyll metabolism	30	2	0.57478	0.55376	1	0.70413	0			Tryptophan metabolism	41	1	0.28263	1.2636	1	0.35328	0.14305
Tryptophan metabolism	41	1	0.71503	0.33544	1	0.8652	0.14305			Lysine degradation	25	3	0.29353	1.2258	1	0.357	0.14085			Ubiquinone and other terpenoid-quinone biosynthesis	9	1	0.44983	0.79889	1	0.54709	0			Glutathione metabolism	28	4	0.57895	0.54654	1	0.70413	0.1388			Lysine degradation	25	3	0.29353	1.2258	1	0.357	0.14085
Arachidonic acid metabolism	36	1	0.75365	0.28283	1	0.8652	0.33292			Linoleic acid metabolism	5	1	0.32315	1.1296	1	0.38268	1			Thiamine metabolism	7	1	0.53093	0.63312	1	0.6215	0			Linoleic acid metabolism	5	1	0.67035	0.39996	1	0.75656	1			Linoleic acid metabolism	5	1	0.32315	1.1296	1	0.38268	1
Biosynthesis of unsaturated fatty acids	36	2	0.75807	0.27698	1	0.8652	0			Fatty acid biosynthesis	47	1	0.5083	0.67668	1	0.5865	0			Fatty acid biosynthesis	47	1	0.55822	0.58301	1	0.6215	0			Nitrogen metabolism	6	2	0.69184	0.36841	1	0.75656	0			Fatty acid biosynthesis	47	1	0.5083	0.67668	1	0.5865	0
Thiamine metabolism	7	1	0.7861	0.24067	1	0.8652	0			Primary bile acid biosynthesis	46	2	0.5832	0.53923	1	0.6561	0.04478			Ether lipid metabolism	20	1	0.57132	0.5598	1	0.6215	0			Arachidonic acid metabolism	36	1	0.70196	0.35388	1	0.75656	0.33292			Primary bile acid biosynthesis	46	2	0.5832	0.53923	1	0.6561	0.04478
Phenylalanine, tyrosine and tryptophan biosynthesis	4	2	0.81228	0.20791	1	0.8652	1			Citrate cycle (TCA cycle)	20	5	0.63394	0.4558	1	0.69579	0.28526			Glycerophospholipid metabolism	36	2	0.57133	0.55979	1	0.6215	0.07237			Biosynthesis of unsaturated fatty acids	36	2	0.70252	0.35308	1	0.75656	0			Citrate cycle (TCA cycle)	20	5	0.63394	0.4558	1	0.69579	0.28526
Phenylalanine metabolism	12	2	0.81228	0.20791	1	0.8652	0.35714			Thiamine metabolism	7	1	0.70848	0.34463	1	0.75909	0			Fatty acid degradation	39	1	0.58007	0.54461	1	0.6215	0			Histidine metabolism	16	3	0.70613	0.34796	1	0.75656	0.22131			Thiamine metabolism	7	1	0.70848	0.34463	1	0.75909	0
Folate biosynthesis	27	1	0.82674	0.19026	1	0.8652	0.08974			Tyrosine metabolism	42	4	0.76142	0.27257	1	0.77735	0.29407			Sphingolipid metabolism	21	1	0.71498	0.3355	1	0.74823	0.0142			Fatty acid biosynthesis	47	1	0.72593	0.3203	1	0.7597	0			Tyrosine metabolism	42	4	0.76142	0.27257	1	0.77735	0.29407
Primary bile acid biosynthesis	46	2	0.8508	0.16158	1	0.87014	0.04478			Pyruvate metabolism	22	4	0.76734	0.26483	1	0.77735	0.29238			Primary bile acid biosynthesis	46	2	0.7736	0.25671	1	0.79118	0.04478			Folate biosynthesis	27	1	0.83782	0.17695	1	0.85686	0.08974			Pyruvate metabolism	22	4	0.76734	0.26483	1	0.77735	0.29238
Linoleic acid metabolism	5	1	0.96484	0.035796	1	0.96484	1			Glycolysis / Gluconeogenesis	26	2	0.77735	0.25186	1	0.77735	0.10044			Valine, leucine and isoleucine degradation	40	1	0.90898	0.095436	1	0.90898	0			Thiamine metabolism	7	1	0.87374	0.13497	1	0.87374	0			Glycolysis / Gluconeogenesis	26	2	0.77735	0.25186	1	0.77735	0.10044
Optic Nerve
NT vs NT-NAM	KEGG									NT vs OHT	KEGG									NT-NAM vs OHT-NAM	KEGG									OHT vs OHT-NAM	KEGG									NT vs OHT-NAM	KEGG
Pathway Name	Total Compounds in Pathway	Hits	p	-log10(p)	Holm adjusted p	FDR	Impact			Pathway Name	Total Compounds in Pathway	Hits	p	-log10(p)	Holm adjusted p	FDR	Impact			Pathway Name	Total Compounds in Pathway	Hits	p	-log10(p)	Holm adjusted p	FDR	Impact			Pathway Name	Total Compounds in Pathway	Hits	p	-log10(p)	Holm adjusted p	FDR	Impact			Pathway Name	Total Compounds in Pathway	Hits	p	-log10(p)	Holm adjusted p	FDR	Impact
Valine, leucine and isoleucine biosynthesis	8	2	2.0373e-10	22.314	9.1677e-09	9.1677e-09	0			Linoleic acid metabolism	5	1	0.0055317	5.1973	0.24893	0.24893	1			Phenylalanine, tyrosine and tryptophan biosynthesis	4	2	0.0010234	6.8846	0.046055	0.0088047	1			Valine, leucine and isoleucine biosynthesis	8	2	2.6265e-12	26.665	1.1819e-10	1.1819e-10	0			Valine, leucine and isoleucine biosynthesis	8	2	2.2491e-12	26.82	1.0121e-10	1.0121e-10	0
Aminoacyl-tRNA biosynthesis	48	15	8.4271e-08	16.289	3.7079e-06	1.8961e-06	0			Glycerolipid metabolism	16	1	0.12403	2.0872	1	0.9765	0.09346			Phenylalanine metabolism	12	2	0.0010234	6.8846	0.046055	0.0088047	0.35714			Aminoacyl-tRNA biosynthesis	48	15	9.3761e-09	18.485	4.1255e-07	2.1096e-07	0			Aminoacyl-tRNA biosynthesis	48	15	4.5837e-11	23.806	2.0168e-09	1.0313e-09	0
Glycerolipid metabolism	16	1	0.00062205	7.3825	0.026748	0.0060807	0.09346			Pentose phosphate pathway	21	1	0.12403	2.0872	1	0.9765	0			Glycerolipid metabolism	16	1	0.0012262	6.7038	0.052727	0.0088047	0.09346			Nicotinate and nicotinamide metabolism	15	3	0.0072113	4.9321	0.31009	0.10817	0.42895			Nicotinate and nicotinamide metabolism	15	3	0.0010033	6.9044	0.043143	0.01505	0.42895
Pentose phosphate pathway	21	1	0.00062205	7.3825	0.026748	0.0060807	0			Biosynthesis of unsaturated fatty acids	36	2	0.12915	2.0468	1	0.9765	0			Pentose phosphate pathway	21	1	0.0012262	6.7038	0.052727	0.0088047	0			Glycerolipid metabolism	16	1	0.056187	2.8791	1	0.50568	0.09346			Ether lipid metabolism	20	1	0.017055	4.0713	0.71633	0.1535	0
Phenylalanine, tyrosine and tryptophan biosynthesis	4	2	0.00081076	7.1175	0.033241	0.0060807	1			Nicotinate and nicotinamide metabolism	15	3	0.13779	1.982	1	0.9765	0.42895			Valine, leucine and isoleucine degradation	40	1	0.0012451	6.6885	0.052727	0.0088047	0			Pentose phosphate pathway	21	1	0.056187	2.8791	1	0.50568	0			Glycerophospholipid metabolism	36	2	0.017056	4.0713	0.71633	0.1535	0.07237
Phenylalanine metabolism	12	2	0.00081076	7.1175	0.033241	0.0060807	0.35714			Purine metabolism	66	8	0.19997	1.6096	1	0.9765	0.20292			Taurine and hypotaurine metabolism	8	3	0.0017469	6.3499	0.069875	0.0088047	0.71428			Biosynthesis of unsaturated fatty acids	36	2	0.076164	2.5749	1	0.54664	0			Lysine degradation	25	3	0.045753	3.0845	1	0.34315	0.14085
Nicotinate and nicotinamide metabolism	15	3	0.0010429	6.8657	0.040673	0.0067044	0.42895			Arachidonic acid metabolism	36	1	0.23963	1.4286	1	0.9765	0.33292			Glycine, serine and threonine metabolism	34	6	0.0017472	6.3497	0.069875	0.0088047	0.31772			Linoleic acid metabolism	5	1	0.096599	2.3372	1	0.54664	1			Thiamine metabolism	7	1	0.092421	2.3814	1	0.59414	0
Valine, leucine and isoleucine degradation	40	1	0.0027137	5.9094	0.10312	0.011322	0			Cysteine and methionine metabolism	33	5	0.34421	1.0665	1	0.9765	0.24217			Primary bile acid biosynthesis	46	2	0.0017539	6.3459	0.069875	0.0088047	0.04478			Arachidonic acid metabolism	36	1	0.097181	2.3312	1	0.54664	0.33292			Pantothenate and CoA biosynthesis	19	2	0.10587	2.2455	1	0.59554	0
Tryptophan metabolism	41	1	0.0027903	5.8816	0.10324	0.011322	0.14305			Ubiquinone and other terpenoid-quinone biosynthesis	9	1	0.37953	0.96882	1	0.9765	0			Arginine and proline metabolism	38	5	0.0017609	6.3419	0.069875	0.0088047	0.15598			Ether lipid metabolism	20	1	0.22553	1.4893	1	0.94467	0			Primary bile acid biosynthesis	46	2	0.14966	1.8994	1	0.7483	0.04478
Glycine, serine and threonine metabolism	34	6	0.0034469	5.6703	0.12409	0.011322	0.31772			Pyrimidine metabolism	39	3	0.43107	0.84148	1	0.9765	0.02165			Fatty acid degradation	39	1	0.0019936	6.2178	0.071768	0.008971	0			Glycerophospholipid metabolism	36	2	0.22553	1.4893	1	0.94467	0.07237			Purine metabolism	66	8	0.2324	1.4593	1	0.83248	0.20292
Fatty acid degradation	39	1	0.0038103	5.5701	0.13336	0.011322	0			Biotin metabolism	10	1	0.43981	0.8214	1	0.9765	0			Fatty acid biosynthesis	47	1	0.0027471	5.8972	0.096149	0.011238	0			Lysine degradation	25	3	0.24145	1.4211	1	0.94467	0.14085			Biotin metabolism	10	1	0.25709	1.3583	1	0.83248	0
Fatty acid biosynthesis	47	1	0.0039755	5.5276	0.13517	0.011322	0			Arginine biosynthesis	14	8	0.4509	0.79652	1	0.9765	0.42132			Aminoacyl-tRNA biosynthesis	48	15	0.0072319	4.9292	0.24589	0.02712	0			Thiamine metabolism	7	1	0.31696	1.149	1	0.94467	0			Tryptophan metabolism	41	1	0.25966	1.3484	1	0.83248	0.14305
Taurine and hypotaurine metabolism	8	3	0.0040355	5.5126	0.13517	0.011322	0.71428			Phenylalanine, tyrosine and tryptophan biosynthesis	4	2	0.45701	0.78306	1	0.9765	1			Valine, leucine and isoleucine biosynthesis	8	2	0.0087604	4.7375	0.28909	0.030325	0			Arginine biosynthesis	14	8	0.33012	1.1083	1	0.94467	0.42132			Glycine, serine and threonine metabolism	34	6	0.319	1.1426	1	0.83248	0.31772
Arginine and proline metabolism	38	5	0.004083	5.5009	0.13517	0.011322	0.15598			Phenylalanine metabolism	12	2	0.45701	0.78306	1	0.9765	0.35714			Porphyrin and chlorophyll metabolism	30	2	0.012439	4.3869	0.39804	0.032909	0			Pantothenate and CoA biosynthesis	19	2	0.38771	0.94748	1	0.94467	0			Cysteine and methionine metabolism	33	5	0.35813	1.0269	1	0.83248	0.24217
Cysteine and methionine metabolism	33	5	0.0043063	5.4477	0.13517	0.011322	0.24217			Ether lipid metabolism	20	1	0.45722	0.7826	1	0.9765	0			Glutathione metabolism	28	4	0.012719	4.3647	0.39804	0.032909	0.1388			Tyrosine metabolism	42	4	0.47336	0.74789	1	0.94467	0.29407			Arachidonic acid metabolism	36	1	0.35815	1.0268	1	0.83248	0.33292
beta-Alanine metabolism	21	2	0.0047678	5.3459	0.14303	0.011322	0			Glycerophospholipid metabolism	36	2	0.45722	0.78259	1	0.9765	0.07237			Butanoate metabolism	15	3	0.012804	4.358	0.39804	0.032909	0			Fatty acid degradation	39	1	0.52504	0.64427	1	0.94467	0			Arginine biosynthesis	14	8	0.38226	0.96167	1	0.83248	0.42132
Histidine metabolism	16	3	0.0052228	5.2547	0.15146	0.011322	0.22131			Tyrosine metabolism	42	4	0.46733	0.76072	1	0.9765	0.29407			Nitrogen metabolism	6	2	0.013628	4.2956	0.39804	0.032909	0			Glycolysis / Gluconeogenesis	26	2	0.55408	0.59044	1	0.94467	0.10044			Ubiquinone and other terpenoid-quinone biosynthesis	9	1	0.41192	0.88693	1	0.83248	0
Nitrogen metabolism	6	2	0.0053981	5.2217	0.15146	0.011322	0			Primary bile acid biosynthesis	46	2	0.48527	0.72304	1	0.9765	0.04478			D-Glutamine and D-glutamate metabolism	6	3	0.013639	4.2948	0.39804	0.032909	0.5			Phenylalanine, tyrosine and tryptophan biosynthesis	4	2	0.55605	0.5869	1	0.94467	1			Arginine and proline metabolism	38	5	0.41363	0.88278	1	0.83248	0.15598
D-Glutamine and D-glutamate metabolism	6	3	0.0053999	5.2214	0.15146	0.011322	0.5			Propanoate metabolism	23	1	0.49981	0.69353	1	0.9765	0			Histidine metabolism	16	3	0.013895	4.2762	0.39804	0.032909	0.22131			Phenylalanine metabolism	12	2	0.55605	0.5869	1	0.94467	0.35714			Taurine and hypotaurine metabolism	8	3	0.4156	0.87802	1	0.83248	0.71428
Glutathione metabolism	28	4	0.0054355	5.2148	0.15146	0.011322	0.1388			Fatty acid biosynthesis	47	1	0.55251	0.59328	1	0.9765	0			Tryptophan metabolism	41	1	0.015754	4.1506	0.40961	0.035447	0.14305			Citrate cycle (TCA cycle)	20	5	0.55857	0.58237	1	0.94467	0.28526			Glutathione metabolism	28	4	0.41914	0.86956	1	0.83248	0.1388
Porphyrin and chlorophyll metabolism	30	2	0.0055002	5.203	0.15146	0.011322	0			beta-Alanine metabolism	21	2	0.60777	0.49797	1	0.9765	0			Cysteine and methionine metabolism	33	5	0.019513	3.9367	0.48783	0.041348	0.24217			Fatty acid biosynthesis	47	1	0.57782	0.5485	1	0.94467	0			beta-Alanine metabolism	21	2	0.44455	0.8107	1	0.83248	0
Butanoate metabolism	15	3	0.0055351	5.1966	0.15146	0.011322	0			Lysine degradation	25	3	0.6135	0.48857	1	0.9765	0.14085			Sphingolipid metabolism	21	1	0.020215	3.9014	0.48783	0.041348	0.0142			Pyruvate metabolism	22	4	0.58162	0.54194	1	0.94467	0.29238			Biosynthesis of unsaturated fatty acids	36	2	0.49354	0.70616	1	0.83248	0
Biotin metabolism	10	1	0.0063904	5.053	0.15146	0.012503	0			Glycine, serine and threonine metabolism	34	6	0.61595	0.48459	1	0.9765	0.31772			Nicotinate and nicotinamide metabolism	15	3	0.023549	3.7487	0.54164	0.046075	0.42895			Purine metabolism	66	8	0.59248	0.52343	1	0.94467	0.20292			Porphyrin and chlorophyll metabolism	30	2	0.49484	0.70353	1	0.83248	0
Alanine, aspartate and glutamate metabolism	28	9	0.0071435	4.9415	0.15716	0.013394	0.67629			Arginine and proline metabolism	38	5	0.61656	0.48359	1	0.9765	0.15598			Propanoate metabolism	23	1	0.026688	3.6235	0.58715	0.050041	0			Glyoxylate and dicarboxylate metabolism	32	6	0.60187	0.50772	1	0.94467	0.209			D-Glutamine and D-glutamate metabolism	6	3	0.50673	0.67977	1	0.83248	0.5
Primary bile acid biosynthesis	46	2	0.010021	4.6031	0.21044	0.018038	0.04478			Taurine and hypotaurine metabolism	8	3	0.61693	0.483	1	0.9765	0.71428			Lysine degradation	25	3	0.042746	3.1525	0.89767	0.076943	0.14085			Alanine, aspartate and glutamate metabolism	28	9	0.66023	0.41517	1	0.94467	0.67629			Histidine metabolism	16	3	0.50791	0.67744	1	0.83248	0.22131
Sphingolipid metabolism	21	1	0.018576	3.9859	0.37152	0.03215	0.0142			Tryptophan metabolism	41	1	0.63582	0.45284	1	0.9765	0.14305			Alanine, aspartate and glutamate metabolism	28	9	0.048692	3.0222	0.97385	0.084275	0.67629			Glutathione metabolism	28	4	0.66939	0.40138	1	0.94467	0.1388			Nitrogen metabolism	6	2	0.50834	0.67661	1	0.83248	0
Pantothenate and CoA biosynthesis	19	2	0.028979	3.5412	0.55059	0.048298	0			Glycolysis / Gluconeogenesis	26	2	0.65623	0.42125	1	0.9765	0.10044			Purine metabolism	66	8	0.060097	2.8118	1	0.10016	0.20292			D-Glutamine and D-glutamate metabolism	6	3	0.69186	0.36837	1	0.94467	0.5			Pyrimidine metabolism	39	3	0.52147	0.6511	1	0.83248	0.02165
Glyoxylate and dicarboxylate metabolism	32	6	0.031712	3.451	0.57082	0.050966	0.209			Citrate cycle (TCA cycle)	20	5	0.6609	0.41416	1	0.9765	0.28526			Folate biosynthesis	27	1	0.064773	2.7369	1	0.1041	0.08974			Nitrogen metabolism	6	2	0.69552	0.3631	1	0.94467	0			Butanoate metabolism	15	3	0.53298	0.62927	1	0.83248	0
Folate biosynthesis	27	1	0.039197	3.2391	0.66635	0.060823	0.08974			Pyruvate metabolism	22	4	0.68927	0.37212	1	0.9765	0.29238			Arginine biosynthesis	14	8	0.10181	2.2846	1	0.15798	0.42132			Butanoate metabolism	15	3	0.70537	0.34903	1	0.94467	0			Propanoate metabolism	23	1	0.6002	0.51049	1	0.83248	0
Arginine biosynthesis	14	8	0.053309	2.9316	0.85295	0.078272	0.42132			Aminoacyl-tRNA biosynthesis	48	15	0.6994	0.35753	1	0.9765	0			Glycerophospholipid metabolism	36	2	0.16632	1.7939	1	0.24145	0.07237			Porphyrin and chlorophyll metabolism	30	2	0.71019	0.34222	1	0.94467	0			Glycolysis / Gluconeogenesis	26	2	0.61243	0.49032	1	0.83248	0.10044
Thiamine metabolism	7	1	0.053921	2.9202	0.85295	0.078272	0			Glyoxylate and dicarboxylate metabolism	32	6	0.73595	0.3066	1	0.9765	0.209			Ether lipid metabolism	20	1	0.16633	1.7938	1	0.24145	0			Histidine metabolism	16	3	0.71372	0.33727	1	0.94467	0.22131			Citrate cycle (TCA cycle)	20	5	0.61706	0.4828	1	0.83248	0.28526
Propanoate metabolism	23	1	0.093489	2.3699	1	0.13147	0			Alanine, aspartate and glutamate metabolism	28	9	0.73702	0.30515	1	0.9765	0.67629			Arachidonic acid metabolism	36	1	0.17239	1.758	1	0.24243	0.33292			Glycine, serine and threonine metabolism	34	6	0.71884	0.33012	1	0.94467	0.31772			Pyruvate metabolism	22	4	0.62415	0.47136	1	0.83248	0.29238
Tyrosine metabolism	42	4	0.20752	1.5725	1	0.28298	0.29407			Fatty acid degradation	39	1	0.75844	0.27649	1	0.9765	0			Pyrimidine metabolism	39	3	0.20388	1.5902	1	0.27802	0.02165			Pyrimidine metabolism	39	3	0.72137	0.3266	1	0.94467	0.02165			Glyoxylate and dicarboxylate metabolism	32	6	0.6264	0.46776	1	0.83248	0.209
Pyrimidine metabolism	39	3	0.23934	1.4299	1	0.31045	0.02165			Valine, leucine and isoleucine biosynthesis	8	2	0.78168	0.24631	1	0.9765	0			beta-Alanine metabolism	21	2	0.21494	1.5374	1	0.28416	0			Valine, leucine and isoleucine degradation	40	1	0.73291	0.31073	1	0.94467	0			Alanine, aspartate and glutamate metabolism	28	9	0.62898	0.46365	1	0.83248	0.67629
Citrate cycle (TCA cycle)	20	5	0.24146	1.421	1	0.31045	0.28526			Pantothenate and CoA biosynthesis	19	2	0.83149	0.18453	1	0.9765	0			Ubiquinone and other terpenoid-quinone biosynthesis	9	1	0.22102	1.5095	1	0.28416	0			Propanoate metabolism	23	1	0.73474	0.30823	1	0.94467	0			Glycerolipid metabolism	16	1	0.67398	0.39455	1	0.84248	0.09346
Glycolysis / Gluconeogenesis	26	2	0.25319	1.3736	1	0.31649	0.10044			Folate biosynthesis	27	1	0.84079	0.17341	1	0.9765	0.08974			Biosynthesis of unsaturated fatty acids	36	2	0.26107	1.343	1	0.32633	0			Folate biosynthesis	27	1	0.77375	0.2565	1	0.95047	0.08974			Pentose phosphate pathway	21	1	0.67398	0.39455	1	0.84248	0
Pyruvate metabolism	22	4	0.27289	1.2987	1	0.3319	0.29238			Valine, leucine and isoleucine degradation	40	1	0.8528	0.15923	1	0.9765	0			Glyoxylate and dicarboxylate metabolism	32	6	0.27725	1.2829	1	0.33719	0.209			Cysteine and methionine metabolism	33	5	0.78292	0.24472	1	0.95047	0.24217			Valine, leucine and isoleucine degradation	40	1	0.75719	0.27814	1	0.89854	0
Glycerophospholipid metabolism	36	2	0.33647	1.0892	1	0.38827	0.07237			Butanoate metabolism	15	3	0.86709	0.14261	1	0.9765	0			Biotin metabolism	10	1	0.45802	0.78085	1	0.54239	0			Ubiquinone and other terpenoid-quinone biosynthesis	9	1	0.81207	0.20817	1	0.95047	0			Tyrosine metabolism	42	4	0.7685	0.26332	1	0.89854	0.29407
Ether lipid metabolism	20	1	0.3365	1.0891	1	0.38827	0			Porphyrin and chlorophyll metabolism	30	2	0.89339	0.11273	1	0.9765	0			Pantothenate and CoA biosynthesis	19	2	0.49067	0.71198	1	0.56616	0			Primary bile acid biosynthesis	46	2	0.84792	0.16497	1	0.95047	0.04478			Fatty acid degradation	39	1	0.8242	0.19335	1	0.89854	0
Purine metabolism	66	8	0.44277	0.8147	1	0.49812	0.20292			Glutathione metabolism	28	4	0.89768	0.10794	1	0.9765	0.1388			Tyrosine metabolism	42	4	0.68697	0.37547	1	0.77284	0.29407			Sphingolipid metabolism	21	1	0.8657	0.14422	1	0.95047	0.0142			Phenylalanine, tyrosine and tryptophan biosynthesis	4	2	0.84012	0.17421	1	0.89854	1
Arachidonic acid metabolism	36	1	0.4609	0.77457	1	0.50587	0.33292			Histidine metabolism	16	3	0.90353	0.10145	1	0.9765	0.22131			Citrate cycle (TCA cycle)	20	5	0.73807	0.30371	1	0.81008	0.28526			Tryptophan metabolism	41	1	0.89765	0.10797	1	0.95047	0.14305			Phenylalanine metabolism	12	2	0.84012	0.17421	1	0.89854	0.35714
Ubiquinone and other terpenoid-quinone biosynthesis	9	1	0.64238	0.44258	1	0.68658	0			D-Glutamine and D-glutamate metabolism	6	3	0.93223	0.070176	1	0.9765	0.5			Glycolysis / Gluconeogenesis	26	2	0.7789	0.24988	1	0.83453	0.10044			Biotin metabolism	10	1	0.89767	0.10796	1	0.95047	0			Linoleic acid metabolism	5	1	0.85361	0.15828	1	0.89854	1
Lysine degradation	25	3	0.66851	0.40271	1	0.68658	0.14085			Nitrogen metabolism	6	2	0.9331	0.069248	1	0.9765	0			Pyruvate metabolism	22	4	0.80444	0.21761	1	0.84186	0.29238			beta-Alanine metabolism	21	2	0.90999	0.094326	1	0.95047	0			Folate biosynthesis	27	1	0.8586	0.15245	1	0.89854	0.08974
Biosynthesis of unsaturated fatty acids	36	2	0.67132	0.39851	1	0.68658	0			Sphingolipid metabolism	21	1	0.96405	0.036615	1	0.97973	0.0142			Thiamine metabolism	7	1	0.85906	0.15191	1	0.87859	0			Arginine and proline metabolism	38	5	0.92935	0.073272	1	0.95047	0.15598			Sphingolipid metabolism	21	1	0.88014	0.12767	1	0.90014	0.0142
Linoleic acid metabolism	5	1	0.89064	0.11581	1	0.89064	1			Thiamine metabolism	7	1	0.97973	0.020478	1	0.97973	0			Linoleic acid metabolism	5	1	0.96219	0.038544	1	0.96219	1			Taurine and hypotaurine metabolism	8	3	0.97507	0.025246	1	0.97507	0.71428			Fatty acid biosynthesis	47	1	0.91994	0.083442	1	0.91994	0
Superior Colliculus
NT vs NT-NAM	KEGG									NT vs OHT	KEGG									NT-NAM vs OHT-NAM	KEGG									OHT vs OHT-NAM	KEGG									NT vs OHT-NAM	KEGG
Pathway Name	Total Compounds in Pathway	Hits	p	-log10(p)	Holm adjusted p	FDR	Impact			Pathway Name	Total Compounds in Pathway	Hits	p	-log10(p)	Holm adjusted p	FDR	Impact			Pathway Name	Total Compounds in Pathway	Hits	p	-log10(p)	Holm adjusted p	FDR	Impact			Pathway Name	Total Compounds in Pathway	Hits	p	-log10(p)	Holm adjusted p	FDR	Impact			Pathway Name	Total Compounds in Pathway	Hits	p	-log10(p)	Holm adjusted p	FDR	Impact
Valine, leucine and isoleucine biosynthesis	8	2	1.182e-05	11.346	0.00053189	0.00053189	0			Valine, leucine and isoleucine degradation	40	1	0.00044168	7.7249	0.019876	0.019876	0			Purine metabolism	66	8	0.003737	5.5895	0.16817	0.097565	0.20292			Valine, leucine and isoleucine biosynthesis	8	2	4.4741e-06	12.317	0.00020133	0.00020133	0			Valine, leucine and isoleucine biosynthesis	8	2	5.5998e-06	12.093	0.00025199	0.00025199	0
Aminoacyl-tRNA biosynthesis	48	15	0.0025058	5.9891	0.11026	0.056381	0			Valine, leucine and isoleucine biosynthesis	8	2	0.0010093	6.8985	0.044408	0.022708	0			Lysine degradation	25	3	0.0085181	4.7656	0.3748	0.097565	0.14085			Aminoacyl-tRNA biosynthesis	48	15	9.2068e-05	9.293	0.004051	0.0020715	0			Aminoacyl-tRNA biosynthesis	48	15	9.8715e-05	9.2233	0.0043435	0.0022211	0
Folate biosynthesis	27	1	0.010454	4.5608	0.44951	0.15681	0.08974			Biotin metabolism	10	1	0.0025501	5.9716	0.10965	0.038251	0			Arachidonic acid metabolism	36	1	0.0095978	4.6462	0.41271	0.097565	0.33292			Folate biosynthesis	27	1	0.0021962	6.121	0.094437	0.032943	0.08974			Valine, leucine and isoleucine degradation	40	1	0.0049752	5.3033	0.21393	0.074628	0
Tyrosine metabolism	42	4	0.020098	3.9071	0.84413	0.18409	0.29407			Pyrimidine metabolism	39	3	0.0070148	4.9597	0.29462	0.078916	0.02165			Biosynthesis of unsaturated fatty acids	36	2	0.0096156	4.6444	0.41271	0.097565	0			Biotin metabolism	10	1	0.00835	4.7855	0.3507	0.093937	0			Fatty acid biosynthesis	47	1	0.079606	2.5307	1	0.73539	0
Pyruvate metabolism	22	4	0.028639	3.553	1	0.18409	0.29238			Folate biosynthesis	27	1	0.010378	4.5681	0.42548	0.093399	0.08974			Propanoate metabolism	23	1	0.01181	4.4388	0.48422	0.097565	0			Pyrimidine metabolism	39	3	0.011326	4.4807	0.46436	0.10193	0.02165			Lysine degradation	25	3	0.14544	1.928	1	0.73539	0.14085
Glycolysis / Gluconeogenesis	26	2	0.031314	3.4637	1	0.18409	0.10044			Purine metabolism	66	8	0.037251	3.2901	1	0.25536	0.20292			Ether lipid metabolism	20	1	0.015177	4.188	0.60706	0.097565	0			beta-Alanine metabolism	21	2	0.025951	3.6516	1	0.16933	0			Linoleic acid metabolism	5	1	0.15377	1.8723	1	0.73539	1
Citrate cycle (TCA cycle)	20	5	0.031567	3.4556	1	0.18409	0.28526			Ubiquinone and other terpenoid-quinone biosynthesis	9	1	0.039723	3.2258	1	0.25536	0			Glycerophospholipid metabolism	36	2	0.015177	4.188	0.60706	0.097565	0.07237			Fatty acid degradation	39	1	0.028499	3.5579	1	0.16933	0			Biotin metabolism	10	1	0.18001	1.7147	1	0.73539	0
Glyoxylate and dicarboxylate metabolism	32	6	0.035706	3.3324	1	0.18409	0.209			beta-Alanine metabolism	21	2	0.050945	2.977	1	0.28656	0			Fatty acid biosynthesis	47	1	0.023109	3.7675	0.87814	0.10897	0			Nicotinate and nicotinamide metabolism	15	3	0.030102	3.5032	1	0.16933	0.42895			Purine metabolism	66	8	0.19657	1.6267	1	0.73539	0.20292
Purine metabolism	66	8	0.036819	3.3017	1	0.18409	0.20292			Propanoate metabolism	23	1	0.071832	2.6334	1	0.30306	0			Folate biosynthesis	27	1	0.027079	3.609	1	0.10897	0.08974			Valine, leucine and isoleucine degradation	40	1	0.041065	3.1926	1	0.18166	0			Ether lipid metabolism	20	1	0.20953	1.5629	1	0.73539	0
Alanine, aspartate and glutamate metabolism	28	9	0.041718	3.1768	1	0.18773	0.67629			Fatty acid degradation	39	1	0.077305	2.56	1	0.30306	0			Glycerolipid metabolism	16	1	0.033294	3.4024	1	0.10897	0.09346			Pantothenate and CoA biosynthesis	19	2	0.047601	3.0449	1	0.18166	0			Glycerophospholipid metabolism	36	2	0.20954	1.5629	1	0.73539	0.07237
Nicotinate and nicotinamide metabolism	15	3	0.074196	2.6011	1	0.21229	0.42895			Nicotinate and nicotinamide metabolism	15	3	0.078065	2.5502	1	0.30306	0.42895			Pentose phosphate pathway	21	1	0.033294	3.4024	1	0.10897	0			Glycerolipid metabolism	16	1	0.053835	2.9218	1	0.18166	0.09346			Propanoate metabolism	23	1	0.24517	1.4058	1	0.73539	0
beta-Alanine metabolism	21	2	0.08032	2.5217	1	0.21229	0			Glycerolipid metabolism	16	1	0.09189	2.3872	1	0.30306	0.09346			Linoleic acid metabolism	5	1	0.037348	3.2875	1	0.10897	1			Pentose phosphate pathway	21	1	0.053835	2.9218	1	0.18166	0			Biosynthesis of unsaturated fatty acids	36	2	0.29226	1.2301	1	0.73539	0
Glycerolipid metabolism	16	1	0.082601	2.4937	1	0.21229	0.09346			Pentose phosphate pathway	21	1	0.09189	2.3872	1	0.30306	0			Citrate cycle (TCA cycle)	20	5	0.04253	3.1575	1	0.10897	0.28526			Phenylalanine, tyrosine and tryptophan biosynthesis	4	2	0.056516	2.8732	1	0.18166	1			Arachidonic acid metabolism	36	1	0.29426	1.2233	1	0.73539	0.33292
Pentose phosphate pathway	21	1	0.082601	2.4937	1	0.21229	0			Phenylalanine, tyrosine and tryptophan biosynthesis	4	2	0.10117	2.291	1	0.30306	1			Valine, leucine and isoleucine degradation	40	1	0.042536	3.1574	1	0.10897	0			Phenylalanine metabolism	12	2	0.056516	2.8732	1	0.18166	0.35714			Butanoate metabolism	15	3	0.30755	1.1791	1	0.73539	0
Propanoate metabolism	23	1	0.09223	2.3835	1	0.21229	0			Phenylalanine metabolism	12	2	0.10117	2.291	1	0.30306	0.35714			Tyrosine metabolism	42	4	0.042787	3.1515	1	0.10897	0.29407			Histidine metabolism	16	3	0.064394	2.7427	1	0.18977	0.22131			D-Glutamine and D-glutamate metabolism	6	3	0.31661	1.1501	1	0.73539	0.5
Arachidonic acid metabolism	36	1	0.095041	2.3534	1	0.21229	0.33292			Pantothenate and CoA biosynthesis	19	2	0.10776	2.2279	1	0.30306	0			Glycolysis / Gluconeogenesis	26	2	0.043898	3.1259	1	0.10897	0.10044			Fatty acid biosynthesis	47	1	0.070945	2.6459	1	0.18977	0			Nitrogen metabolism	6	2	0.31793	1.1459	1	0.73539	0
Ether lipid metabolism	20	1	0.095461	2.349	1	0.21229	0			Cysteine and methionine metabolism	33	5	0.12968	2.0427	1	0.32763	0.24217			Pyrimidine metabolism	39	3	0.043986	3.1239	1	0.10897	0.02165			Arginine biosynthesis	14	8	0.080389	2.5209	1	0.18977	0.42132			Arginine biosynthesis	14	8	0.32072	1.1372	1	0.73539	0.42132
Glycerophospholipid metabolism	36	2	0.095462	2.349	1	0.21229	0.07237			Thiamine metabolism	7	1	0.13403	2.0097	1	0.32763	0			Pyruvate metabolism	22	4	0.044812	3.1053	1	0.10897	0.29238			D-Glutamine and D-glutamate metabolism	6	3	0.083906	2.4781	1	0.18977	0.5			Porphyrin and chlorophyll metabolism	30	2	0.33296	1.0997	1	0.73539	0
Biosynthesis of unsaturated fatty acids	36	2	0.096201	2.3413	1	0.21229	0			Lysine degradation	25	3	0.14303	1.9447	1	0.32763	0.14085			Biotin metabolism	10	1	0.04601	3.0789	1	0.10897	0			Nitrogen metabolism	6	2	0.084076	2.476	1	0.18977	0			Glutathione metabolism	28	4	0.33759	1.0859	1	0.73539	0.1388
Lysine degradation	25	3	0.09813	2.3215	1	0.21229	0.14085			Sphingolipid metabolism	21	1	0.14562	1.9268	1	0.32763	0.0142			Glyoxylate and dicarboxylate metabolism	32	6	0.052573	2.9455	1	0.11829	0.209			Butanoate metabolism	15	3	0.0875	2.4361	1	0.18977	0			Pyrimidine metabolism	39	3	0.35512	1.0353	1	0.73539	0.02165
Pantothenate and CoA biosynthesis	19	2	0.10683	2.2365	1	0.21229	0			Primary bile acid biosynthesis	46	2	0.15488	1.8651	1	0.33189	0.04478			Alanine, aspartate and glutamate metabolism	28	9	0.056145	2.8798	1	0.12031	0.67629			Porphyrin and chlorophyll metabolism	30	2	0.092327	2.3824	1	0.18977	0			Histidine metabolism	16	3	0.35711	1.0297	1	0.73539	0.22131
Histidine metabolism	16	3	0.12942	2.0447	1	0.21229	0.22131			Aminoacyl-tRNA biosynthesis	48	15	0.17717	1.7307	1	0.36238	0			Cysteine and methionine metabolism	33	5	0.07305	2.6166	1	0.14942	0.24217			Glutathione metabolism	28	4	0.094599	2.3581	1	0.18977	0.1388			Folate biosynthesis	27	1	0.36155	1.0174	1	0.73539	0.08974
Sphingolipid metabolism	21	1	0.13449	2.0063	1	0.21229	0.0142			Pyruvate metabolism	22	4	0.21783	1.524	1	0.38681	0.29238			Thiamine metabolism	7	1	0.097347	2.3295	1	0.17855	0			Ubiquinone and other terpenoid-quinone biosynthesis	9	1	0.096992	2.3331	1	0.18977	0			Tyrosine metabolism	42	4	0.39985	0.91668	1	0.73539	0.29407
Phenylalanine, tyrosine and tryptophan biosynthesis	4	2	0.14441	1.9351	1	0.21229	1			Histidine metabolism	16	3	0.22165	1.5067	1	0.38681	0.22131			beta-Alanine metabolism	21	2	0.10099	2.2927	1	0.17855	0			Glyoxylate and dicarboxylate metabolism	32	6	0.13269	2.0198	1	0.24879	0.209			Glyoxylate and dicarboxylate metabolism	32	6	0.40021	0.91577	1	0.73539	0.209
Phenylalanine metabolism	12	2	0.14441	1.9351	1	0.21229	0.35714			Arachidonic acid metabolism	36	1	0.22768	1.4798	1	0.38681	0.33292			Phenylalanine, tyrosine and tryptophan biosynthesis	4	2	0.10646	2.24	1	0.17855	1			Alanine, aspartate and glutamate metabolism	28	9	0.14542	1.9282	1	0.26175	0.67629			Thiamine metabolism	7	1	0.4171	0.87443	1	0.73539	0
Pyrimidine metabolism	39	3	0.14559	1.927	1	0.21229	0.02165			Biosynthesis of unsaturated fatty acids	36	2	0.22818	1.4776	1	0.38681	0			Phenylalanine metabolism	12	2	0.10646	2.24	1	0.17855	0.35714			Purine metabolism	66	8	0.16217	1.8191	1	0.27783	0.20292			Citrate cycle (TCA cycle)	20	5	0.43133	0.84088	1	0.73539	0.28526
Butanoate metabolism	15	3	0.14931	1.9017	1	0.21229	0			Alanine, aspartate and glutamate metabolism	28	9	0.24263	1.4162	1	0.38681	0.67629			Sphingolipid metabolism	21	1	0.10713	2.2337	1	0.17855	0.0142			Tyrosine metabolism	42	4	0.17117	1.7651	1	0.27783	0.29407			Glycolysis / Gluconeogenesis	26	2	0.44123	0.81819	1	0.73539	0.10044
Glycine, serine and threonine metabolism	34	6	0.15584	1.8589	1	0.21229	0.31772			Citrate cycle (TCA cycle)	20	5	0.2481	1.3939	1	0.38681	0.28526			Pantothenate and CoA biosynthesis	19	2	0.11168	2.1921	1	0.17949	0			Citrate cycle (TCA cycle)	20	5	0.17935	1.7184	1	0.27783	0.28526			Alanine, aspartate and glutamate metabolism	28	9	0.46766	0.76001	1	0.7516	0.67629
Arginine and proline metabolism	38	5	0.16183	1.8212	1	0.21229	0.15598			Arginine biosynthesis	14	8	0.24928	1.3892	1	0.38681	0.42132			Nicotinate and nicotinamide metabolism	15	3	0.1163	2.1516	1	0.18047	0.42895			Glycolysis / Gluconeogenesis	26	2	0.18045	1.7123	1	0.27783	0.10044			Pantothenate and CoA biosynthesis	19	2	0.50756	0.67813	1	0.78707	0
D-Glutamine and D-glutamate metabolism	6	3	0.16268	1.8159	1	0.21229	0.5			Tryptophan metabolism	41	1	0.26655	1.3222	1	0.39457	0.14305			Primary bile acid biosynthesis	46	2	0.13538	1.9997	1	0.20307	0.04478			Tryptophan metabolism	41	1	0.18623	1.6808	1	0.27783	0.14305			Cysteine and methionine metabolism	33	5	0.52472	0.6449	1	0.78707	0.24217
Nitrogen metabolism	6	2	0.16283	1.8151	1	0.21229	0			Glycolysis / Gluconeogenesis	26	2	0.28821	1.2441	1	0.39457	0.10044			Glycine, serine and threonine metabolism	34	6	0.16763	1.786	1	0.2361	0.31772			Propanoate metabolism	23	1	0.1914	1.6534	1	0.27783	0			Nicotinate and nicotinamide metabolism	15	3	0.55906	0.5815	1	0.81154	0.42895
Taurine and hypotaurine metabolism	8	3	0.16513	1.801	1	0.21229	0.71428			Glyoxylate and dicarboxylate metabolism	32	6	0.29748	1.2124	1	0.39457	0.209			Arginine and proline metabolism	38	5	0.16789	1.7844	1	0.2361	0.15598			Pyruvate metabolism	22	4	0.25452	1.3684	1	0.34302	0.29238			Pyruvate metabolism	22	4	0.5802	0.54438	1	0.81591	0.29238
Glutathione metabolism	28	4	0.16531	1.7999	1	0.21229	0.1388			Arginine and proline metabolism	38	5	0.29806	1.2105	1	0.39457	0.15598			Taurine and hypotaurine metabolism	8	3	0.17898	1.7205	1	0.24406	0.71428			Primary bile acid biosynthesis	46	2	0.2601	1.3467	1	0.34302	0.04478			beta-Alanine metabolism	21	2	0.65224	0.42734	1	0.88942	0
Porphyrin and chlorophyll metabolism	30	2	0.16575	1.7973	1	0.21229	0			Glycine, serine and threonine metabolism	34	6	0.29812	1.2103	1	0.39457	0.31772			Aminoacyl-tRNA biosynthesis	48	15	0.20576	1.581	1	0.27233	0			Sphingolipid metabolism	21	1	0.26346	1.3339	1	0.34302	0.0142			Primary bile acid biosynthesis	46	2	0.68552	0.37757	1	0.90731	0.04478
Cysteine and methionine metabolism	33	5	0.17348	1.7517	1	0.21229	0.24217			Butanoate metabolism	15	3	0.31002	1.1711	1	0.3986	0			Tryptophan metabolism	41	1	0.22222	1.5041	1	0.28571	0.14305			Cysteine and methionine metabolism	33	5	0.27243	1.3004	1	0.34302	0.24217			Fatty acid degradation	39	1	0.7579	0.2772	1	0.9574	0
Thiamine metabolism	7	1	0.17396	1.749	1	0.21229	0			Taurine and hypotaurine metabolism	8	3	0.3282	1.1141	1	0.41025	0.71428			Valine, leucine and isoleucine biosynthesis	8	2	0.23863	1.4328	1	0.29829	0			Glycine, serine and threonine metabolism	34	6	0.27441	1.2931	1	0.34302	0.31772			Glycine, serine and threonine metabolism	34	6	0.7674	0.26474	1	0.9574	0.31772
Arginine biosynthesis	14	8	0.17732	1.7298	1	0.21229	0.42132			Linoleic acid metabolism	5	1	0.33782	1.0852	1	0.41086	1			Fatty acid degradation	39	1	0.2661	1.3239	1	0.31657	0			Arginine and proline metabolism	38	5	0.29825	1.2098	1	0.35274	0.15598			Tryptophan metabolism	41	1	0.80393	0.21824	1	0.9574	0.14305
Tryptophan metabolism	41	1	0.17927	1.7189	1	0.21229	0.14305			D-Glutamine and D-glutamate metabolism	6	3	0.3525	1.0427	1	0.41743	0.5			Arginine biosynthesis	14	8	0.26733	1.3193	1	0.31657	0.42132			Linoleic acid metabolism	5	1	0.31145	1.1665	1	0.35274	1			Sphingolipid metabolism	21	1	0.80847	0.21261	1	0.9574	0.0142
Primary bile acid biosynthesis	46	2	0.19015	1.66	1	0.2194	0.04478			Nitrogen metabolism	6	2	0.36294	1.0135	1	0.41878	0			Butanoate metabolism	15	3	0.28028	1.272	1	0.3234	0			Taurine and hypotaurine metabolism	8	3	0.31172	1.1656	1	0.35274	0.71428			Glycerolipid metabolism	16	1	0.8564	0.15502	1	0.96344	0.09346
Biotin metabolism	10	1	0.23028	1.4685	1	0.25906	0			Glutathione metabolism	28	4	0.37678	0.97608	1	0.42388	0.1388			Histidine metabolism	16	3	0.29683	1.2146	1	0.33393	0.22131			Glycerophospholipid metabolism	36	2	0.32139	1.1351	1	0.35274	0.07237			Pentose phosphate pathway	21	1	0.8564	0.15502	1	0.96344	0
Ubiquinone and other terpenoid-quinone biosynthesis	9	1	0.26402	1.3317	1	0.28978	0			Porphyrin and chlorophyll metabolism	30	2	0.41329	0.88362	1	0.45361	0			Glutathione metabolism	28	4	0.33495	1.0938	1	0.36503	0.1388			Ether lipid metabolism	20	1	0.32139	1.1351	1	0.35274	0			Phenylalanine, tyrosine and tryptophan biosynthesis	4	2	0.92068	0.082643	1	0.9756	1
Fatty acid degradation	39	1	0.44237	0.81561	1	0.47397	0			Fatty acid biosynthesis	47	1	0.50453	0.68413	1	0.54057	0			Ubiquinone and other terpenoid-quinone biosynthesis	9	1	0.34069	1.0768	1	0.36503	0			Thiamine metabolism	7	1	0.41824	0.8717	1	0.44811	0			Phenylalanine metabolism	12	2	0.92068	0.082643	1	0.9756	0.35714
Linoleic acid metabolism	5	1	0.67935	0.38662	1	0.69991	1			Tyrosine metabolism	42	4	0.54414	0.60854	1	0.56945	0.29407			Porphyrin and chlorophyll metabolism	30	2	0.4436	0.81284	1	0.45544	0			Lysine degradation	25	3	0.89824	0.10732	1	0.92361	0.14085			Arginine and proline metabolism	38	5	0.9442	0.057414	1	0.9756	0.15598
Valine, leucine and isoleucine degradation	40	1	0.68436	0.37927	1	0.69991	0			Glycerophospholipid metabolism	36	2	0.58963	0.52825	1	0.58965	0.07237			D-Glutamine and D-glutamate metabolism	6	3	0.44923	0.80022	1	0.45544	0.5			Biosynthesis of unsaturated fatty acids	36	2	0.91605	0.087687	1	0.92361	0			Taurine and hypotaurine metabolism	8	3	0.95486	0.046194	1	0.9756	0.71428
Fatty acid biosynthesis	47	1	0.83198	0.18394	1	0.83198	0			Ether lipid metabolism	20	1	0.58965	0.52822	1	0.58965	0			Nitrogen metabolism	6	2	0.45544	0.7865	1	0.45544	0			Arachidonic acid metabolism	36	1	0.92361	0.079466	1	0.92361	0.33292			Ubiquinone and other terpenoid-quinone biosynthesis	9	1	0.9756	0.024706	1	0.9756	0
